# Evaluating the Utilities of Foundation Models in Single-cell Data Analysis

**DOI:** 10.1101/2023.09.08.555192

**Authors:** Tianyu Liu, Kexing Li, Yuge Wang, Hongyu Li, Hongyu Zhao

**Affiliations:** Interdepartmental Program in Computational Biology & Bioinformatics, Yale University, CT, USA.; Department of Biostatistics, Yale University, CT, USA.

**Keywords:** single-cell data, large language model, foundation model, deep learning, benchmark

## Abstract

Foundation Models (FMs) have made significant strides in both industrial and scientific domains. In this paper, we evaluate the performance of FMs for single-cell sequencing data analysis through comprehensive experiments across eight downstream tasks pertinent to single-cell data. Overall, the top FMs include scGPT, Geneformer, and CellPLM by considering model performances and user accessibility among ten single-cell FMs. However, by comparing these FMs with task-specific methods, we found that single-cell FMs may not consistently excel than task-specific methods in all tasks, which challenges the necessity of developing foundation models for single-cell analysis. In addition, we evaluated the effects of hyper-parameters, initial settings, and stability for training single-cell FMs based on a proposed **scEval** framework, and provide guidelines for pre-training and fine-tuning, to enhance the performances of single-cell FMs. Our work summarizes the current state of single-cell FMs, points to their constraints and avenues for future development, and offers a freely available evaluation pipeline to benchmark new models and improve method development.
