## Supplementary files. for "Evaluating the Utilities of Foundation Models in Single-cell Data Analysis": Supplementary file 2 (datasets and pre-training information).xlsx

### Sheet: reason_why_choose
	Batch Effect Correction	Multi-omics Data Integration	Cell-type Annotation	Gene Function Prediciton	Perturbation Prediction	Gene Network Analysis	Imputation	Simulation	Included in a benchmarking paper?	Included in a database paper?	Published journal name	Number of citations
Pancrm	1	*	1	*	*	*	1,4	1,4	https://link.springer.com/article/10.1186/s13059-019-1850-9		Genome Biology	756
HumanPBMC	1	*	1	*	*	*	1,4	1,4	https://link.springer.com/article/10.1186/s13059-019-1850-9		Genome Biology	756
Cell Lines	1	*	1	*	*	*	1,4	1,4	https://link.springer.com/article/10.1186/s13059-019-1850-9		Genome Biology	756
MCA	1	*	1	*	*	*	1,4	1,4	https://link.springer.com/article/10.1186/s13059-019-1850-9		Genome Biology	756
DC	1	*	1	*	*	*	1,4	1,4	https://link.springer.com/article/10.1186/s13059-019-1850-9		Genome Biology	756
PBMC 368K	1	*	1	*	*	*	1,4	1,4	https://link.springer.com/article/10.1186/s13059-019-1850-9		Genome Biology	756
Immune All Human	1	*	1	*	*	1,4	1,4	1,4	https://www.nature.com/articles/s41592-021-01336-8		Nature Methods	562
MHSP	1	*	1	*	*	*	1,4	1,4	https://link.springer.com/article/10.1186/s13059-019-1850-9		Genome Biology	756
Immune atlas	2	*	*	*	*	*	*	*	https://academic.oup.com/bib/article/24/3/bbad159/7140296		Briefings in Bioinformatics	3
Lung atlas	2	*	*	*	*	*	*	*	https://www.nature.com/articles/s41592-021-01336-8		Nature Methods	562
Heart atlas	2	*	*	*	*	*	*	*		https://arxiv.org/pdf/2209.00693.pdf	Arxiv (originally Nature)	12
PBMC Multiomics	*	1	*	*	*	*	*	*	https://genomebiology.biomedcentral.com/counter/pdf/10.1186/s13059-023-03073-x.pdf		Genome Biology	13
HSPC	*	1	*	*	*	*	*	*	https://www.biorxiv.org/content/10.1101/2024.02.01.578507v1.abstract		Biorxiv (originally Nature Biotechnology)	N/A
Kidney	*	1	*	*	*	*	*	*	https://www.biorxiv.org/content/10.1101/2024.02.01.578507v1.abstract		Biorxiv (originally Nature Communications)	N/A
Endo	*	1	*	*	*	*	*	*	https://www.biorxiv.org/content/10.1101/2024.02.01.578507v1.abstract		Biorxiv (originally The Journal of the American Society of Hematology)	N/A
Pancreas cross	*	*	1,3	*	*	*	*	*	https://link.springer.com/article/10.1186/s13059-019-1850-9		Genome Biology	756
Liver cross	*	*	1	*	*	*	*	*		https://www.science.org/doi/full/10.1126/sciadv.abh2169	Science	832
Panglao	*	*	*	4	*	*	*	*		https://academic.oup.com/database/article/doi/10.1093/database/baz046/5427041	Database	916
Norman	*	*	*	*	4	*	*	*		https://www.nature.com/articles/s41592-023-02144-y	Nature Methods	10
Adamson	*	*	*	*	4	*	*	*		https://www.nature.com/articles/s41592-023-02144-y	Nature Methods	10
Dixit	*	*	*	*	4	*	*	*		https://www.nature.com/articles/s41592-023-02144-y	Nature Methods	10
Mouse scRNA-seq	*	*	*	*	*	*	1,4	1,4	https://www.nature.com/articles/s41592-022-01480-9		Nature Methods	184
Mouse Spatial	*	*	*	*	*	*	1,4	*	https://www.nature.com/articles/s41592-022-01480-9		Nature Methods	184
MB Spatial	*	*	1,3	*	*	*	*	*	https://www.nature.com/articles/s41592-022-01480-9		Nature Methods	184
Human spatial	3	*	*	*	*	*	*	*	https://www.nature.com/articles/s41592-024-02215-8		Nature Methods	3
Reasons
Index	Explaniation of the reason
1	These datasets have been used in the benchmarking analysis for tasks in single-cell area, especially in batch effect correction and multi-omic data integration.
2	These datasets are special datasets to evaluate the extreme cases.
3	These datasets are used to explore the contributions of scales.
4	These datasets contain specific information for certain tasks.
*	Not included.
	Reasons
PBMCBench	For cross-tissue/cross-technique comparisons.
scRNA_brain	For cross-tissue/cross-technique comparisons.
scRNA_cancer	For cross-tissue/cross-technique comparisons.
scRNA_kidney	For cross-tissue/cross-technique comparisons.

### Sheet: reason_why_not_choose
	Batch Effect Correction	Multi-omics Data Integration	Cell-type Annotation	Gene Function Prediciton	Perturbation Prediction	Gene Network Analysis	Imputation	Simulation
Pancrm		1		7	8	9
HumanPBMC		1		7	8	9
Cell Lines		1		7	8	9
MCA		1		7	8	9
DC		1		7	8	9
PBMC 368K		1		7	8	9
Immune All Human		1		7	8
MHSP		1		7	8	9
Immune atlas		1	5	7	8	9	10	10
Lung atlas		1	5	7	8	9	10	10
Heart atlas		1	5	7	8	9	10	10
PBMC Multiomics	3		6	6,7	6,8	6,9	6	6
HSPC	3		6	6,7	6,8	6,9	6	6
Kidney	3		6	6,7	6,8	6,9	6	6
Endo	3		6	6,7	6,8	6,9	6	6
Pancreas cross	2	1		7	8	9	11	11
Liver cross	2	1		7	8	9	11	11
Panglao	2	1	4		8	9	4	4
Norman	2	1	4	7		9	4	4
Adamson	2	1	4	7		9	4	4
Dixit	2	1	4	7		9	4	4
Mouse scRNA-seq	2	1	5	7	8	9
Mouse Spatial	2	1	4	7	8	9		2
MB Spatial	2	1		7	8	9	11	2
Human spatial		1	5	7	8	9	11	11
Reasons
Index	Explaniation of the reason
1	Dataset does not contain multi-omics information, so it cannot be used for evaluating multi-omics data integration.
2	Dataset does not contain batch information, so we cannot use it to evaluate Batch Effect Correction task.
3	Multi-omics Data Integration means integrating datasets from different omics, while Batch Effect Correction means integrating datasets from the same omic.
4	Dataset does not have cell-type information, so we cannot evaluate cell-type annotation for these datasets.
5	Enough datasets with different diversity for comprehensive benchmarking analysis in this task. The sample size is large enough for us to conduct statistical analysis.
6	Datasets are in different omics, so they are used for evaluating multi-omic data integration.
7	Dataset does not have labelled genes, so we cannot use it for evaluating gene function prediction.
8	Dataset does not contain perturbation information, so we cannot use it for evaluating perturbation prediction.
9	Dataset does not have ground truth gene information from enrichment pathway.
10	Large-scale datasets are not capable for this task due to computing limit. Large-scale datasets are mainly used for evaluating the performance of FMs on Batch Effect Correction.
11	Dataset is manually constructed for specific task. We combine datasets from different batches to evaluate the performance of FMs on the cell-type anntation task under the inter-dataset case.

### Sheet: pre-training check
	Model
	scGPT	Geneformer	UCE	Scimilarity	tGPT	scBERT	CellLM	source paper					link
Pancrm	1	1			1			A singlecell transcriptomic map of the human and mouse pancreas reveals interand intra-cell population structure	A single-cell transcriptome atlas of the human pancreas	Single-cell transcriptome profiling of human pancreatic islets in health and type 2 diabetes	Single-cell transcriptomics of the human endocrine pancreas.	RNA sequencing of single human islet cells reveals type 2 diabetes genes	https://hemberg-lab.github.io/scRNA.seq.datasets/human/pancreas/
HumanPBMC					1			Massively parallel digital transcriptional profiling of single cells
Cell Lines								Efficient integration of heterogeneous single-cell transcriptomes using Scanorama	Massively parallel digital transcriptional profiling of single cells				http://scanorama.csail.mit.edu/data.tar.gz
MCA					1			Mapping the mouse cell atlas by Microwell-seq	Single-cell transcriptomics of 20 mouse organs creates a Tabula Muris
DC								Single-cell RNA-seq reveals new types of human blood dendritic cells, monocytes, and progenitors					https://www.ncbi.nlm.nih.gov/geo/query/acc.cgi?acc=GSE94820
PBMC 368K				1				Massively parallel digital transcriptional profiling of single cells	10x genomics				https://support.10xgenomics.com/single-cell-gene-expression/datasets/1.1.0/pbmc3k	https://www.10xgenomics.com/resources/datasets/fresh-68-k-pbm-cs-donor-a-1-standard-1-1-0
Immune All Human								Human Bone Marrow Assessment by Single Cell RNA Sequencing, Mass Cytometry and Flow Cytometry	A single cell hematopoietic landscape resolves 8 lineage trajectories and defects in Kit mutant mice				https://www.ncbi.nlm.nih.gov/geo/query/acc.cgi?acc=GSE120221	https://www.ncbi.nlm.nih.gov/geo/query/acc.cgi?acc=GSE107727
MHSP								A single-cell resolution map of mouse hematopoietic stem and progenitor cell differentiation	Transcriptional heterogeneity and lineage commitment in myeloid progenitors				GSE81682	GSE72857
Immune atlas	1		1					Single-cell multi-omics analysis of the immune response in COVID-19					https://cellxgene.cziscience.com/collections/ddfad306-714d-4cc0-9985-d9072820c530
Lung atlas	1							An integrated cell atlas of the lung in health and disease					https://cellxgene.cziscience.com/collections/6f6d381a-7701-4781-935c-db10d30de293
Heart atlas	1	1	1	1	1			Cells of the adult human heart					https://www.ebi.ac.uk/ena/browser/view/PRJEB39602
PBMC Multiomics
HSPC
Kidney
Endo
Pancreas cross	1	1			1			A single-cell transcriptomic map of the human and mouse pancreas reveals inter- and intra-cell population structure	A single-cell transcriptome atlas of the human pancreas [CEL-seq2]	RNA Sequencing of Single Human Islet Cells Reveals Type 2 Diabetes Genes		Single cell transcriptomics defines human islet cell signatures and reveals cell-type-specific expression changes in type 2 diabetes	Baron(GSE84133)	Muraro(GSE85241)	xin(GSE81608)	segerstolpe(E-MTAB-5061)	Lawlor(GSE86473)
Liver cross	1				1			Dissecting the human liver cellular landscape by single cell RNA-seq reveals novel intrahepatic monocyte/ macrophage populations	A Human Liver Cell Atlas reveals Heterogeneity and Epithelial Progenitors				https://www.ncbi.nlm.nih.gov/geo/query/acc.cgi?acc=GSE115469;https://www.ncbi.nlm.nih.gov/geo/query/acc.cgi?acc=GSE124395	https://www.ncbi.nlm.nih.gov/geo/query/acc.cgi?acc=GSE124395
Panglao		1				1	1	PanglaoDB: a web server for exploration of mouse and human single-cell RNA sequencing data					https://panglaodb.se/view_data.php?sra=SRA553822&srs=SRS2119548
Norman
Adamson
Dixit
Mouse scRNA-seq			1					Shared and distinct transcriptomic cell types across neocortical areas					https://www.ncbi.nlm.nih.gov/geo/query/acc.cgi?acc=GSE115746
Mouse Spatial								10x visium					https://support.10xgenomics.com/spatial-gene-expression/datasets/1.1.0/V1_Adult_Mouse_Brain_Coronal_Section_2?
MB Spatial								Highly sensitive spatial transcriptomics at near-cellular resolution with Slide-seqV2					https://singlecell.broadinstitute.org/single_cell/study/SCP815/sensitive-spatial-genome-wide-expression-profiling-at-cellular-resolution#study-summary
Human spatial								Transcriptome-scale spatial gene expression in the human dorsolateral prefrontal cortex					http://research.libd.org/spatialLIBD/
	This dataset contains multi-omic information, and thus not used for pre-training.
	This dataset contains perturbation information, and thus not used for pre-training.
1	This dataset was selected into the pre-training stage.
For cross-technique
	scGPT	Scimilarity
Pancrm	1							A singlecell transcriptomic map of the human and mouse pancreas reveals interand intra-cell population structure	A single-cell transcriptome atlas of the human pancreas	Single-cell transcriptome profiling of human pancreatic islets in health and type 2 diabetes	Single-cell transcriptomics of the human endocrine pancreas	RNA sequencing of single human islet cells reveals type 2 diabetes genes	https://hemberg-lab.github.io/scRNA.seq.datasets/human/pancreas/
PBMCBench								Systematic comparison of single-cell and single-nucleus RNA-sequencing methods					https://www.nature.com/articles/s41587-020-0465-8
For cross-tissue
	scGPT
scRNA_brain								Brain matters: unveiling the distinct contributions of region, age, and sex to glia diversity and CNS function					https://actaneurocomms.biomedcentral.com/articles/10.1186/s40478-023-01568-z
scRNA_cancer								An integrated single-cell transcriptomic dataset for non-small cell lung cancer					https://www.nature.com/articles/s41597-023-02074-6
scRNA_lung	1							An integrated cell atlas of the lung in health and disease					https://www.nature.com/articles/s41591-023-02327-2
scRNA_blood								A benchmark of batch-effect correction methods for single-cell RNA sequencing data					https://link.springer.com/article/10.1186/s13059-019-1850-9
scRNA_heart	1							Cells of the adult human heart					https://www.nature.com/articles/s41586-020-2797-4
scRNA_kidney								An atlas of healthy and injured cell states and niches in the human kidney					https://www.nature.com/articles/s41586-023-05769-3
1	This dataset was selected into the pre-training stage.
brain, kidney: time not match
