## Supplementary files. for "Evaluating the Utilities of Foundation Models in Single-cell Data Analysis": Supplementary file 3 (models).xlsx

### Sheet: Sheet1
	Batch Effect Correction	Multi-omics Data Integration	Cell-type Annotation	Gene Function Prediciton	Perturbation Prediction	Gene Network Analysis	Imputation	Simulation	Notes
scGPT									This model is purely open-source.
Geneformer	1	1			1		1	1	Genefomer is based on BERT structure, so the decoder part is missing.
scBERT	1	1		1	1	1	1	1	scBERT is based on BERT structure, so the decoder part is missing.
CellLM	1	1		1	1	1	1	1	CellLM is based on BERT structure, so the decoder part is missing. The current model structure they released can only finish the cell-level classification task.
tGPT		1	1	1	1	1	1	1	tGPT is pre-trained based the rank of genes and it generates the embeddings of cells. The current model structure they released can only finish the cell-level integration task.
SCimilarity		1		1	1	1	1	1	SCimilarity is based on MLPs and it has two different pre-training models for batch effect correction and cell-type annotation.
scFoundation	1,2	1,2	2	1,2		1,2	1,2	1,2	scFoundation is closed-source and we need API to call its functions.
CellPLM		1		1	4	1	4	1	CellPLM is based on pre-training multi-layer transformers and it does not release codes or instructions to implement other functions described in the manuscript. We can only access the cell-type annotation result based on their public resources. The current model structure they released can only finish the cell-level classification task.
UCE		1		1	1	1	1	1	UCE is based on pre-training multi-layer transfomers and we can only access cell embeddings based on their codes and instructions.
GeneCompass	1,2	1,2	2	1,2	2	2	1,2	1,2	GeneCompass is closed-source and we cannot access its functions.
ResPAN		1	1	1	1	1	1	1	This is a task-specific model.
Harmony		1	1	1	1	1	1	1	This is a task-specific model.
scVI		3	3	3	3	3	3	3	This is a task-specific model.
Vanilla NN	1	1			1	1	1	1	This is a task-specific model.
TOSICA	1	1		1	1	1	1	1	This is a task-specific model.
GEARS	1	1	1	1		1	1	1	This is a task-specific model.
Tangram	1	1	1	1	1	1		1	This is a task-specific model.
scDesign3	1	1	1	1	1	1	1		This is a task-specific model.
Splatter	1	1	1	1	1	1	1		This is a task-specific model.
scJoint	1		1	1	1	1	1	1	This is a task-specific model.
scGLUE	1		1	1	1	1	1	1	This is a task-specific model.
Reasons
Index	Explaniation of the reason
1	This model does not have such function because it does not have specific model structure design to handle this task. It is also difficult to add modules to implement such function to this model.
2	This model is not open-source, so we cannot check or modify the model structure.
3	The introduction of this model is for stability analysis and it is not considered as a single-cell FM.
4	This model declares it has such function, but it does not offer correct codes to implement this fucntion or descprtion for evalauting this function.
Color	Model type
	single-cell FMs
	Task-specific models
