## Supplementary files. for "Evaluating the Utilities of Foundation Models in Single-cell Data Analysis": Supplementary file 4 (hyper-parameters).xlsx

### Sheet: Sheet1
	Source of hyper-parameters	Note
scGPT	https://github.com/bowang-lab/scGPT/tree/main
Geneformer	https://huggingface.co/ctheodoris/Geneformer/tree/main
scBERT	https://github.com/TencentAILabHealthcare/scBERT
CellLM	https://github.com/PharMolix/OpenBioMed/tree/main
tGPT	https://github.com/deeplearningplus/Tgpt	Method is designed for zero-shot learning.
SCimilarity	https://github.com/Genentech/scimilarity	Method is designed for zero-shot learning.
scFoundation	https://github.com/biomap-research/scFoundation	Project is not open-source.
CellPLM	https://github.com/OmicsML/CellPLM
UCE	https://github.com/snap-stanford/UCE	Method is designed for zero-shot learning.
GeneCompass	https://github.com/xCompass-AI/GeneCompass	Project is not open-source.
ResPAN	https://github.com/AprilYuge/ResPAN
Harmony	https://scanpy.readthedocs.io/en/stable/generated/scanpy.external.pp.harmony_integrate.html
scVI	https://docs.scvi-tools.org/en/stable/tutorials/notebooks/scrna/harmonization.html
Vanilla NN	https://github.com/HelloWorldLTY/scEval/blob/main/Emergent%20ability/vanilla_NN.py	Method is designed in this evaluation project.
TOSICA	https://github.com/JackieHanLab/TOSICA
GEARS	https://github.com/snap-stanford/GEARS
Tangram	https://github.com/broadinstitute/Tangram
scDesign3	https://github.com/SONGDONGYUAN1994/scDesign3
Splatter	https://github.com/Oshlack/splatter
scJoint	https://github.com/SydneyBioX/scJoint
scGLUE (GLUE)	https://github.com/gao-lab/GLUE
