## Supplementary files. for "Evaluating the Utilities of Foundation Models in Single-cell Data Analysis": Supplementary file 7 (test running time memory).xlsx

### Sheet: readme
The unit of our testing is defined below:
	unit
time	s
cpu memory (cpu mem)	gb
gpu memory (gpu mem)	gb

### Sheet: cta
time (s)
id	Pancrm	HumanPBMC	Cell Lines	MCA	DC	PBMC368k	Immue All Human	MHSP	MB spatial	Pancreas cross	Liver cross	Average
scGPT	688.163	814.874	559.273	315.001	41.8169	173.042	1701.42	196.309	1314.09	533.522	875.587	655.737
Geneformer	1741.04	1849.78	1482.23	642.676	107.627	240.485	3507.39	375.524	420.941	1526.66	3116.54	1364.63
CellPLM	263.035	249.511	192.558	119.557	180.739	76.012	462.848	127.74	397.565	153.042	651.714	261.302
SCimilarity	16.0751	21.965	10.9761	9.42873	0.757388	5.30995	60.4593	error	error	error	13.2748	17.2808
UCE	314.271	449.663	212.876	148.016	29.7987	154.348	678.402	90.6477	error	261.022	573.978	291.302
scBERT	2867.98	2782.51	1998.39	1192.49	154.524	696.644	6416.83	626.597	847.637	780.91	2034.86	1854.49
CellLM	error	error	10891.3	601.036	53.453	error	error	3488.18	34849	12542.8	error	10404.3
tGPT
scFoundation
GeneCompass
cpu mem (gb)
id	Pancrm	HumanPBMC	Cell Lines	MCA	DC	PBMC368k	Immue All Human	MHSP	MB spatial	Pancreas cross	Liver cross	Average
scGPT	8.49017	8.93806	6.97678	5.45188	3.8979	4.84299	15.0545	4.25228	7.86928	5.21474	10.0523	7.36735
Geneformer	2.58185	2.61856	2.63858	2.61856	2.61856	2.61856	2.61954	2.61856	2.61954	2.63858	2.61954	2.61913
CellPLM	4.09759	3.50751	5.52715	3.13352	2.96649	4.84851	8.20657	3.15286	4.05099	3.3985	4.14171	4.27558
SCimilarity	22.76	23.275	20.1838	23.275	23.275	23.275	24.6354	error	error	error	4.6354	20.6643
UCE	11.0052	10.9804	9.66733	11.2774	11.2046	9.39117	21.1727	9.39946	error	23.3096	26.084	14.3492
scBERT	16.2056	15.3405	15.4075	15.0297	27.1251	14.9161	18.8355	14.9868	15.1499	27.1823	28.6715	18.9864
CellLM	error	error	4.58655	4.58655	4.58655	error	error	4.58655	4.58655	4.58655	error	4.58655
tGPT
scFoundation
GeneCompass
gpu mem (gb)
id	Pancrm	HumanPBMC	Cell Lines	MCA	DC	PBMC368k	Immue All Human	MHSP	MB spatial	Pancreas cross	Liver cross	Average
scGPT	13.2398	12.9867	13.5834	13.5	13.5173	11.795	12.8361	12.6289	10.8534	11.1427	12.8867	12.6336
Geneformer	12.9498	12.9498	13.2179	12.9498	12.9498	12.9498	12.9498	13.2179	12.9498	13.2179	12.9498	13.0229
CellPLM	4.46473	5.61982	4.01713	3.25404	1.68035	2.67191	10.3995	2.72482	11.963	5.45547	6.11396	5.30589
SCimilarity	0	0	0	0	0	0	0	error	error	error	0	0
UCE	10.3831	10.3833	10.3701	10.2543	10.3841	10.3841	10.3576	10.2403	error	10.2797	10.3827	10.3419
scBERT	1.80212	1.80212	1.80212	1.80212	1.86795	1.80212	1.80212	1.80212	1.80212	1.80212	1.80212	1.8081
CellLM	error	error	7.10005	7.10005	7.10005	error	error	7.10005	7.10005	7.10005	error	7.10005
tGPT
scFoundation
GeneCompass

### Sheet: bec
time (s)
id	Pancrm	HumanPBMC	Cell Lines	MCA	DC	PBMC368k	Immue All Human	MHSP	Immue atlas	Lung atlas	Heart atlas	Average			id	trajectory
scGPT	1532.99	2725.51	1274.16	1278.68	90.0182	646.377	5147.15	698.827	6464	6026	5855.03	2885.34			scGPT	262.432
Geneformer															Geneformer
CellPLM	63	49.3	45.4	37.4	41	34.9	34.7	9.18	OOM	OOM	128	49.2089			CellPLM	30.2
SCimilarity	81	91	88	84	80	83	107	error	789	611	663	267.7			SCimilarity	84.6143
UCE	311.941	447.325	212.876	148.016	29.7987	153.914	672.585	89.2277	OOM	OOM	OOM	258.21			UCE	72.7466
scBERT															scBERT
CellLM															CellLM
tGPT	52.7	43.2	25.4	19.9	2.93	26.1	201	11.3	12442	8393	2359	2143.32			tGPT	15.1
scFoundation	closed-source	closed-source	closed-source	closed-source	closed-source	closed-source	closed-source	closed-source	closed-source	closed-source	closed-source				scFoundation
GeneCompass	closed-source	closed-source	closed-source	closed-source	closed-source	closed-source	closed-source	closed-source	closed-source	closed-source	closed-source				GeneCompass
mem (gb)															mem (gb)
id	Pancrm	HumanPBMC	Cell Lines	MCA	DC	PBMC368k	Immue All Human	MHSP	Immue atlas	Lung atlas	Heart atlas	Average			id	trajectory
scGPT	7.07646	7.91674	6.50545	6.46276	4.03172	4.96852	15.4514	5.12962	106.227	106.227	106.227	34.2021			scGPT	4.63714
Geneformer															Geneformer
CellPLM	5.68675	3.98817	4.3101	3.33187	2.93518	2.9518	8.75136	9.07	OOM	OOM	56.7428	10.8631			CellPLM	3.3082
SCimilarity	35.7095	35.7089	35.7945	35.8093	35.66	35.6969	35.6601	error	84.049	62.93	60.3443	45.7363			SCimilarity	35.6841
UCE	9.82524	9.53573	9.66733	9.45204	9.37923	9.39117	14.572	9.39946	OOM	OOM	OOM	10.1528			UCE	9.4944
scBERT															scBERT
CellLM															CellLM
tGPT	4.49686	4.44998	4.21929	3.86957	4.9208	3.65114	7.2207	8.088	69.1073	69	64.9033	22.1752			tGPT	3.91624
scFoundation	closed-source	closed-source	closed-source	closed-source	closed-source	closed-source	closed-source	closed-source	closed-source	closed-source	closed-source				scFoundation
GeneCompass	closed-source	closed-source	closed-source	closed-source	closed-source	closed-source	closed-source	closed-source	closed-source	closed-source	closed-source				GeneCompass
gpu mem (gb)															gpu mem (gb)
id	Pancrm	HumanPBMC	Cell Lines	MCA	DC	PBMC368k	Immue All Human	MHSP	Immue atlas	Lung atlas	Heart atlas	Average			id	trajectory
scGPT	24.8049	24.8049	24.8049	24.8049	24.8049	24.8049	24.8049	24.8049	24.8049	24.8049	24.8049	24.8049			scGPT	24.7227
Geneformer															Geneformer
CellPLM	2.0939	2.0939	2.0939	2.0939	2.0939	2.0939	2.0939	2.0939	OOM	OOM	23.235	4.44291			CellPLM	0.849449
SCimilarity	0	0	0	0	0	0	0	error	0	0	0	0			SCimilarity	0
UCE	10.3831	10.3833	10.3701	10.2543	10.3841	10.3841	10.3576	10.2403	OOM	OOM	OOM	10.3446			UCE	10.2797
scBERT															scBERT
CellLM															CellLM
tGPT	1.81191	1.81191	1.81191	1.81191	1.81191	1.81191	1.81191	1.81191	2.27972	2.27972	2.27972	1.93949			tGPT	2.27972
scFoundation	closed-source	closed-source	closed-source	closed-source	closed-source	closed-source	closed-source	closed-source	closed-source	closed-source	closed-source				scFoundation
GeneCompass	closed-source	closed-source	closed-source	closed-source	closed-source	closed-source	closed-source	closed-source	closed-source	closed-source	closed-source				GeneCompass

### Sheet: mdi
time (s)
id	PBMC	HSPC	Kidney	Endo	Average
scGPT	2408.51	770.741	3680	295.824	1788.77
Geneformer
CellPLM
SCimilarity
UCE
scBERT
CellLM
tGPT
scFoundation
GeneCompass
mem (gb)
id	PBMC	HSPC	Kidney	Endo	Average
scGPT	9.87701	6.10135	11.2891	4.6048	7.96806
Geneformer
CellPLM
SCimilarity
UCE
scBERT
CellLM
tGPT
scFoundation
GeneCompass
gpu mem (gb)
id	PBMC	HSPC	Kidney	Endo	Average
scGPT	24.5271	24.3049	24.6582	24.4119	24.4755
Geneformer
CellPLM
SCimilarity
UCE
scBERT
CellLM
tGPT
scFoundation
GeneCompass

### Sheet: imp
scRNA-seq	time (s)												Spatial	time (s)
	id	Pancrm	HumanPBMC	Cell Lines	MCA	DC	PBMC 368K	Immune All Human	MHSP	Mouse scRNA-seq	Average			id	Mouse Spatial
	scGPT	1532.99	2725.51	1274.16	1278.68	90.0182	646.377	5147.15	698.827	2342.79	2208.79			scGPT	4303.04
	Geneformer													Geneformer
	CellPLM													CellPLM	error
	SCimilarity													SCimilarity
	UCE													UCE
	scBERT													scBERT
	CellLM													CellLM
	tGPT													tGPT
	scFoundation													scFoundation
	GeneCompass													GeneCompass
	mem (gb)	Pancrm	HumanPBMC	Cell Lines	MCA	DC	PBMC 368K	Immune All Human	MHSP	Mouse scRNA-seq	Average			mem (gb)
	id	7.07646	7.91674	6.50545	6.46276	4.03172	4.96852	15.4514	5.12962	7.5211	8.26768			id	Mouse Spatial
	scGPT													scGPT	38.2821
	Geneformer													Geneformer
	CellPLM													CellPLM	error
	SCimilarity													SCimilarity
	UCE													UCE
	scBERT													scBERT
	CellLM													CellLM
	tGPT													tGPT
	scFoundation													scFoundation
	GeneCompass													GeneCompass
	gpu mem (gb)	Pancrm	HumanPBMC	Cell Lines	MCA	DC	PBMC 368K	Immune All Human	MHSP	Mouse scRNA-seq	Average			gpu mem (gb)
	id	24.8049	24.8049	24.8049	24.8049	24.8049	24.8049	24.8049	24.8049	24.8048	24.8049			id	Mouse Spatial
	scGPT													scGPT	19.6734
	Geneformer													Geneformer
	CellPLM													CellPLM	error
	SCimilarity													SCimilarity
	UCE													UCE
	scBERT													scBERT
	CellLM													CellLM
	tGPT													tGPT
	scFoundation													scFoundation
	GeneCompass													GeneCompass
	same as bec time

### Sheet: genefuncpred
time (s)
id	T1	T2	T3	Average
scGPT	1151.59	568.661	805.886	842.045
Geneformer	903.73	415.736	1039.55	786.337
CellPLM
SCimilarity
UCE
scBERT
CellLM
tGPT
scFoundation
GeneCompass
mem (gb)
id	T1	T2	T3	Average
scGPT	38.8709	33.4032	33.4199	35.2313
Geneformer	16.1069	24.2405	24.272	21.5398
CellPLM
SCimilarity
UCE
scBERT
CellLM
tGPT
scFoundation
GeneCompass
gpu mem (gb)
id	T1	T2	T3	Average
scGPT	4.24871	3.62179	3.68374	3.85141
Geneformer	12.2561	27.8628	27.8627	22.6605
CellPLM
SCimilarity
UCE
scBERT
CellLM
tGPT
scFoundation
GeneCompass

### Sheet: perturbpred
time (s)
id	Norman	Dixit	Adamson	Average
scGPT	5244.72	4027.16	6615.31	5295.73
Geneformer
CellPLM
SCimilarity
UCE
scBERT
CellLM
tGPT
scFoundation	OOT (>24h)	OOT (>24h)	OOT (>24h)	OOT (>24h)
GeneCompass
mem cpu (GB)
id	Norman	Dixit	Adamson	Average
scGPT	20.1411	9.92532	12.8083	14.2916
Geneformer
CellPLM
SCimilarity
UCE
scBERT
CellLM
tGPT
scFoundation	OOT (>24h)	OOT (>24h)	OOT (>24h)	OOT (>24h)
GeneCompass
mem gpu (GB)
id	Norman	Dixit	Adamson	Average
scGPT	18.5157	18.5245	18.4483	18.4962
Geneformer
CellPLM
SCimilarity
UCE
scBERT
CellLM
tGPT
scFoundation	OOT (>24h)	OOT (>24h)	OOT (>24h)	OOT (>24h)
GeneCompass

### Sheet: gna
time (s)
id	IHA
scGPT	56.9101
Geneformer	39.8337
CellPLM
SCimilarity
UCE
scBERT
CellLM
tGPT
scFoundation
GeneCompass
mem cpu (gb)
id	IHA
scGPT	9.80749
Geneformer	3.18885
CellPLM
SCimilarity
UCE
scBERT
CellLM
tGPT
scFoundation
GeneCompass
mem gpu (gb)
id	IHA
scGPT	0.395527
Geneformer	5.22008
CellPLM
SCimilarity
UCE
scBERT
CellLM
tGPT
scFoundation
GeneCompass

### Sheet: sim
time (s)
id	Pancrm	HumanPBMC	Cell Lines	MCA	DC	PBMC368k	Immue All Human	MHSP	Mouse scRNA-seq	Average
scGPT	1532.99	2725.51	1274.16	1278.68	90.0182	646.377	5147.15	698.827	2342.79	2208.79
Geneformer
CellPLM
SCimilarity
UCE
scBERT
CellLM
tGPT
scFoundation
GeneCompass
mem cpu (gb)
id	Pancrm	HumanPBMC	Cell Lines	MCA	DC	PBMC368k	Immue All Human	MHSP	Mouse scRNA-seq	Average
scGPT	7.07646	7.91674	6.50545	6.46276	4.03172	4.96852	15.4514	5.12962	7.5211	8.26768
Geneformer
CellPLM
SCimilarity
UCE
scBERT
CellLM
tGPT
scFoundation
GeneCompass
mem gpu (gb)	Pancrm	HumanPBMC	Cell Lines	MCA	DC	PBMC368k	Immue All Human	MHSP	Mouse scRNA-seq	Average
id	24.8049	24.8049	24.8049	24.8049	24.8049	24.8049	24.8049	24.8049	24.8048	24.8049
scGPT
Geneformer
CellPLM
SCimilarity
UCE
scBERT
CellLM
tGPT
scFoundation
GeneCompass
same as the scores from bec

### Sheet: pretraining-time
time
id	time
scGPT	6 epochs
Geneformer	3 days
CellPLM	Unknown
SCimilarity	Unknown
UCE	40 days
scBERT	Unknown
CellLM	Unknown
tGPT	100 epochs
scFoundation	Unknown
GeneCompass	9 days
device
id	device
scGPT	A100. Unknown number.
Geneformer	12*V100.
CellPLM	A100. Unknown number.
SCimilarity	Unknown device and number.
UCE	24*A100.
scBERT	Unknown device and number.
CellLM	A100. Unknown number.
tGPT	8*A100.
scFoundation	unknown
GeneCompass	8*A800.
